# AtNHR2A and AtNHR2B participate in unconventional protein secretion in response to environmental stress

**DOI:** 10.64898/2026.09.10.750635

**Authors:** Ha Thi Kim Nguyen, Thiago Maia, Biwesh Ojha, Clemencia M. Rojas

## Abstract

The *Arabidopsis thaliana* <u>n</u>on<u>h</u>ost resistance proteins 2A (AtNHR2A) and 2B (AtNHR2B) play crucial roles in plant immunity as the single mutants *Atnhr2a* and *Atnhr2b* and the double mutant *Atnhr2bAtnhr2a* are susceptible to the non-adapted pathogen *Pseudomonas syringae* pv. tabaci that is unable to infect wild-type Col-0 plants. The localization of fluorescent versions of AtNHR2A and AtNHR2B to compartments of the endomembrane system together with their interaction with secreted proteins suggested a function in endomembrane-mediated secretory processes participating in plant immunity. Comparative apoplastic proteomics analysis between wild type Col-0 and the double mutant *Atnhr2bAtnhr2a* after treatment *P. syringae* pv. tabaci, revealed that AtNHR2A and AtNHR2B are indeed required for the secretion of proteins containing N-terminal signal peptides that occurs through the conventional protein secretion pathway. In this work, we leveraged these apoplastic proteomics datasets to identify proteins lacking N-terminal signal peptide and expected to be secreted through unconventional secretion pathway(s). We discovered that AtNHR2A and AtNHR2B are also required for the secretion of proteins through an unconventional secretion pathway that, intriguingly, included proteins previously associated with abiotic stress. These findings led us to define the subcellular dynamics of AtNHR2A and AtNHR2B, and through co-localization analyses and the use of vesicle trafficking inhibitors, we uncovered their trafficking pathways transitioning through Golgi-dependent and Golgi-independent pathways to ultimately reach the central vacuole. Our findings suggest that AtNHR2A and AtNHR2B participate in a multivesicular bodies-vacuole-mediated unconventional secretion pathway that results in the release of proteins involved in plant responses to environmental stresses.
