## Supplemental Table 1 for "AtNHR2A and AtNHR2B participate in unconventional protein secretion in response to environmental stress"

### Sheet: Table S1
Table S1: Bacteria strains and plasmid constructs of interest used in this study
Bacteria strain	Plasmid construct	Antibiotics	Description	Reference
Agrobacterium tumefaciens GV2260	pMDC107: AtNHR2A	Rifampicin, Kanamycin	C-terminal fusion of AtNHR2A to GFP, driven by native promoter	Singh et al., 2018
	pMDC83: AtNHR2B		C-terminal fusion of AtNHR2B to GFP, driven by 35S promoter
	pCAMBIA1390: ɣTIP		C-terminal fusion of ɣTIP to mCherry, driven by 35S promoter	Nelson et al., 2007
	pCAMBIA1390: AtPIP2A-mCherry		C-terminal fusion of AtPIP2A to mCherry, driven by 35S promoter
Agrobacterium tumefaciens C58C1	pCAMBIA1390: ARA6	Rifampicin, Kanamycin	C-terminal fusion of ARA6 to mCherry, driven by 35S promoter	Yoo et al., 2018
Agrobacterium tumefaciens GV3101	pK7WGR2:AtNHR2A	Rifampicin, Spectinomycin	N-terminal fusion of AtNHR2A to RFP, driven by 35S promoter	Singh et al., 2018
	pK7WGR2: AtNHR2B		C-terminal fusion of AtNHR2B to RFP, driven by 35S promoter	Marín-Ponce et al., 2023
	pBIN20: AtWAK2	Rifampicin, Kanamycin	C-terminal fusion of AtWAK2 to mCherry, driven by 35S promoter	Nelson et al., 2007
	pMDC83: GONST1		C-terminal fusion of GONST1 to GFP, driven by 35S promoter	This study
