## Supplemental Table 2 for "AtNHR2A and AtNHR2B participate in unconventional protein secretion in response to environmental stress"

### Sheet: Table S2
Table S2: Differential Abundance Proteins (Atnhr2b Atnhr2a vs. Col-0) without signal peptides identified in the apoplastic proteome at 24 hours after inoculation with Pseudomonas syringae pv. tabaci
Number	Accession	Description	Abundance Ratio (log2)	Abundance Ratio Adj. P-Value
1	Q8RWU7	Cluster of Plant UBX domain-containing protein 4	6.64	6.40585e-17
2	Q9C787	Uncharacterized protein At1g69510	6.64	6.40585e-17
3	A0A1I9LRJ6	Peptidylprolyl isomerase	6.64	6.40585e-17
4	Q42344	High mobility group B protein 4	6.64	6.40585e-17
5	Q9STV1	rhamnogalacturonan endolyase	1.95	0.0148791
6	Q8LAS8	S-formylglutathione hydrolase	-1.33	0.0277059
7	Q38900	Peptidyl-prolyl cis-trans isomerase CYP19-1	-1.34	0.0252316
8	A8MQL8	GAST1 protein homolog 4	-1.88	0.00779001
9	A0A1I9LRV3	Actin depolymerizing factor 2	-1.92	0.000957503
10	Q9LHG9	Nascent polypeptide-associated complex subunit alpha-like protein 1	-1.97	0.00682581
11	Q04980	Low-temperature-induced 65 kDa protein	-2.25	0.0264531
12	Q8LA96	Putative RRM-containing protein	-2.92	0.00741423
13	Q9FZ43	7-dehydrocholesterol reductase-like protein	-6.64	6.40585e-17
14	Q9M330	Probable proteasome inhibitor	-6.64	6.40585e-17
15	A0A1P8B223	Ureidoglycolate hydrolase	-6.64	6.40585e-17
16	Q9LPL6*	TOM1-like protein 3	-6.64	6.40585e-17
17	Q8LBU2	Probable glutathione peroxidase 8	-6.64	6.40585e-17
18	Q93VB0	Nucleic acid-binding, OB-fold-like protein	-6.64	6.40585e-17
19	Q9C8D8	Eukaryotic translation initiation factor 3 subunit J	-6.64	6.40585e-17
20	A0A1P8B8F3	Cold shock domain protein 1	-6.64	6.40585e-17
21	Q9SR62	Tyrosine-protein phosphatase RLPH2	-6.64	6.40585e-17
22	O22765	Tryptophan synthase alpha chain	-6.64	6.40585e-17
23	F4K0K7	Dehydrin family protein	-6.64	6.40585e-17
24	Q9LSY5	UDP-glycosyltransferase 71B7	-6.64	6.40585e-17
25	Q9ZRA2	Homogentisate 1,2-dioxygenase	-6.64	6.40585e-17
26	Q8L466	At1g24050/T23E23_11	-6.64	6.40585e-17
