## Supplemental Table 3 for "AtNHR2A and AtNHR2B participate in unconventional protein secretion in response to environmental stress"

### Sheet: Table S3
Table S3: Differential Abundance Proteins (Atnhr2b Atnhr2a vs. Col-0) without signal peptides identified in the apoplastic proteome at 72 hours after inoculation with Pseudomonas syringae pv. tabaci.
Number	Accession	Description	Abundance Ratio (log2)	Abundance Ratio Adj. P-Value
1	Q9ZQ96	UDP-glycosyltransferase 73C3	6.64	8.79167e-17
2	Q9SAV0	Myrosinase-binding protein 1	6.64	8.79167e-17
3	Q9M8R4	Protein DJ-1 homolog D	6.64	8.79167e-17
4	Q94AF7	Prefoldin subunit 1	6.64	8.79167e-17
5	A8MQW3	AT2G21270 protein	6.64	8.79167e-17
6	Q9FE68	UDP-glycosyltransferase 71C5	6.64	8.79167e-17
7	C0Z2J1	AT1G11360 protein	6.64	8.79167e-17
8	Q94AX4	D-lactate dehydrogenase [cytochrome], mitochondrial	6.64	8.79167e-17
9	Q38869	Calcium-dependent protein kinase 4	6.64	8.79167e-17
10	Q9ZW27	Glutathione S-transferase U4	6.64	8.79167e-17
11	Q9SJA7	Probable sarcosine oxidase	6.64	8.79167e-17
12	Q9C5I1	UDP-sugar pyrophosphorylase	6.64	8.79167e-17
13	F4JEJ3	Metallo-hydrolase/oxidoreductase superfamily protein	6.64	8.79167e-17
14	Q8RWU7	Cluster of Plant UBX domain-containing protein 4	6.64	8.79167e-17
15	Q8LG92	LS1-like protein	6.64	8.79167e-17
16	O80533	At1g09500/F14J9_16	6.64	8.79167e-17
17	Q9FZ43	7-dehydrocholesterol reductase-like protein	6.64	8.79167e-17
18	P48482	Cluster of Serine/threonine-protein phosphatase PP1 isozyme 2	6.64	8.79167e-17
19	Q8GY91	Putative L-ascorbate peroxidase 6	6.64	8.79167e-17
20	Q9ST43	Pleckstrin homology domain-containing protein 1	6.64	8.79167e-17
21	Q94C69	Cold shock domain-containing protein 3	6.64	8.79167e-17
22	Q9C829	Nuclear pore complex protein NUP50A	3.51	1.19071e-05
23	Q9M330	Probable proteasome inhibitor	2.4	0.00178094
24	O80449	Jasmonate-induced oxygenase 4	2.21	0.00205911
25	P25865	Cluster of Ubiquitin-conjugating enzyme E2 1	2.16	0.00192146
26	Q9T030	Phenylcoumaran benzylic ether reductase 1	2	0.0317094
27	Q9SIH1	Peptidyl-prolyl cis-trans isomerase CYP18-2	2	0.0362182
28	Q9LY14	Cluster of Peptide methionine sulfoxide reductase A3	1.91	0.0297285
29	F4I7B6	Cluster of Protein kinase superfamily protein	-1.47	0.000599405
30	Q9LZF2	Acylphosphatase	-3.08	2.57702e-05
31	Q9SX65	1,4-dihydroxy-2-naphthoyl-CoA thioesterase 1	-6.64	8.79167e-17
32	Q9ZVQ2	NAD(P)-binding Rossmann-fold superfamily protein	-6.64	8.79167e-17
33	Q96321	Importin subunit alpha-1	-6.64	8.79167e-17
34	Q9SUA1	DEK domain-containing chromatin-associated protein 3	-6.64	8.79167e-17
