## Supplemental Table 5 for "AtNHR2A and AtNHR2B participate in unconventional protein secretion in response to environmental stress"

### Sheet: Table S5 
Supplementary Table S5. Co-localization values between AtNHR2A and AtNHR2B proteins and organelle markers.
Constructs	Co-localization value	Average value with Standard Deviation SD	Coefficient result
AtNHR2A-GFP & AtWAK2-mCherry	Pearson’s Correlation Coefficient (PCC)	0.45±0.09	Moderate
	tM1 (AtNHR2A-GFP/AtWAK2-mCherry)	0.64±0.08
	tM2 (AtWAK2-mCherry/AtNHR2A-GFP)	0.75±0.06
AtNHR2B-GFP & AtWAK2-mCherry	Pearson’s Correlation Coefficient (PCC)	0.47±0.12	Moderate
	tM1 (AtNHR2B-GFP/AtWAK2-mCherry)	0.66±0.11
	tM2 (AtWAK2-mCherry/AtNHR2B-GFP)	0.70±0.11
RFP-AtNHR2A & GONST1-GFP	Pearson’s Correlation Coefficient (PCC)	0.28±0.04	Weak/Partial overlap
	tM1 (AtNHR2B-RFP/GONST1-GFP)	0.62±0.07
	tM2 (GONST1-GFP/AtNHR2B-RFP)	0.58±0.04
AtNHR2B-RFP & GONST1-GFP	Pearson’s Correlation Coefficient (PCC)	0.31±0.06	Weak/Partial overlap
	tM1 (AtNHR2B-RFP/GONST1-GFP)	0.48±0.19
	tM2 (GONST1-GFP/AtNHR2B-RFP)	0.52±0.15
AtNHR2A-GFP & ARA6-mCherry	Pearson’s Correlation Coefficient (PCC)	0.46±0.15	Moderate
	tM1 (AtNHR2A-GFP/ARA6-mCherry)	0.70±0.11
	tM2 (ARA6-mcherry/AtNHR2AGFP)	0.63±0.16
AtNHR2B-GFP & ARA6-mCherry	Pearson’s Correlation Coefficient (PCC)	0.42±0.11	Moderate
	tM1 (AtNHR2B-GFP/ARA6-mCherry)	0.63±0.04
	tM2 (ARA6-mcherry/AtNHR2B-GFP)	0.57±0.5
AtNHR2A-GFP & ARA6-mCherry (with WM 25 µM treatment)	Pearson’s Correlation Coefficient (PCC)	0.49±0.09	Moderate
	tM1 (AtNHR2A-GFP/ARA6-mCherry)	0.60±0.14
	tM2 (ARA6-mcherry/AtNHR2AGFP)	0.62±0.08
AtNHR2B-GFP & ARA6-mCherry (with WM 25 µM treatment)	Pearson’s Correlation Coefficient (PCC)	0.37±0.09	Weak/Partial overlap
	tM1 (AtNHR2B-GFP/ARA6-mCherry)	0.45±0.07
	tM2 (ARA6-mcherry/AtNHR2B-GFP)	0.40±0.07
AtNHR2A-GFP & ɣTIP-mCherry	Pearson’s Correlation Coefficient (PCC)	0.55±0.075	Strong
	tM1 (AtNHR2A-GFP/ɣTIP-mCherry)	0.839±0.038
	tM2 (ɣTIP-mCherry /AtNHR2A-GFP)	0.85±0.034
AtNHR2B-GFP& ɣTIP-mCherry	Pearson’s Correlation Coefficient (PCC)	0.55±0.078	Moderate/Strong
	tM1 (AtNHR2B-GFP/ɣTIP-mCherry)	0.734±0.095
	tM2 (ɣTIP-mCherry /AtNHR2B-GFP)	0.754±0.051
AtNHR2A-GFP & AtPIP2A-mCherry	Pearson’s Correlation Coefficient (PCC)	0.36±0.1	Moderate
	tM1 (AtNHR2A-GFP/ɣTIP-mCherry)	0.67±0.102
	tM2 (ɣTIP-mCherry /AtNHR2A-GFP)	0.67±0.101
AtNHR2B-GFP& AtPIP2A-mCherry	Pearson’s Correlation Coefficient (PCC)	0.46±0.15	Moderate
	tM1 (AtNHR2B-GFP/ɣTIP-mCherry)	0.7±0.15
	tM2 (ɣTIP-mCherry /AtNHR2B-GFP)	0.69±0.12
* Costes P-value for all test is 1.000
